# Relaxed evolutionary constraints on mitochondrial electron-transfer-associated variants in human cancers

**DOI:** 10.64898/2026.10.21.760641

**Authors:** Ji-Yong Sung, Jae-Ho Cheong

**Affiliations:** Department of Neurosurgery, Seoul National University Bundang Hospital, Seoul National University College of Medicine, Seongnam-si, Republic of Korea; Department of Surgery, Yonsei University College of Medicine, Seoul 03722, Republic of Korea

## Abstract

Mitochondrial electron transfer depends on quantum-mechanical coupling between redox cofactors, but its evolutionary constraints in cancer remain unclear. We combined the human complex III cryo-EM structure, Pathways calculations and Marcus theory to predict how missense substitutions in mitochondrial cytochrome b (MT-CYB), which coordinates the Q-cycle haem centres, affect electron-transfer kinetics. Comparing 524 somatic mutations from TCGA and PCAWG with 597 germline variant sites, we found that charge-changing substitutions near the haems were depleted in the germline (observed/expected, 0.12) but enriched in tumours (1.81). Greater predicted kinetic perturbations corresponded to stronger germline depletion and tumour enrichment, predominantly at low heteroplasmy and independently of tumour purity. Predicted kinetic effects correlated strongly with electrostatic perturbations (r = 0.94), precluding identification of tunnelling-specific selection. These findings support relaxed purifying selection on MT-CYB variants predicted to disrupt mitochondrial electron transfer during the evolution of diverse human cancers, without demonstrating adaptive benefits or selection on tunnelling itself.
