## Supplementary code for "Relaxed evolutionary constraints on mitochondrial electron-transfer-associated variants in human cancers": MT-CYB_residue_classes.tsv

aa_pos	residue	mtDNA_codon	category	qo_lining	bL_Qo_tube10	bL_Qo_knockout_drop_log10	min_dist_ISP	min_dist_bL	min_dist_bH
2	THR	m.14750-14752	other	False	False	0.0	43.6	38.1	27.6
3	PRO	m.14753-14755	other	False	False	0.0	45.4	35.0	24.4
4	MET	m.14756-14758	other	False	False	0.0	41.6	32.1	23.7
5	ARG	m.14759-14761	other	False	False	0.0	40.9	30.4	19.3
6	LYS	m.14762-14764	other	False	False	0.0	41.9	32.6	21.6
7	THR	m.14765-14767	other	False	False	0.0	39.5	32.6	24.1
8	ASN	m.14768-14770	other	False	False	0.0	36.4	27.7	21.5
9	PRO	m.14771-14773	other	False	False	0.0	34.7	26.9	19.3
10	LEU	m.14774-14776	other	False	False	0.0	32.1	22.2	17.3
11	MET	m.14777-14779	other	False	False	0.0	36.5	26.5	17.9
12	LYS	m.14780-14782	other	False	False	0.0	37.4	27.3	16.9
13	LEU	m.14783-14785	other	False	False	0.0	31.7	23.9	13.7
14	ILE	m.14786-14788	other	False	False	0.0	34.9	22.5	13.2
15	ASN	m.14789-14791	other	False	False	0.0	38.6	25.8	14.4
16	HIS	m.14792-14794	Qi site	False	False	0.0	37.8	25.5	12.4
17	SER	m.14795-14797	Qi site	False	False	0.0	35.0	22.0	9.1
18	PHE	m.14798-14800	Qi site	False	False	0.0	37.2	21.0	9.8
19	ILE	m.14801-14803	other	False	False	0.0	40.1	24.7	13.0
20	ASP	m.14804-14806	other	False	False	0.0	42.4	27.2	13.5
21	LEU	m.14807-14809	Qi site	False	False	0.0	37.8	22.7	7.5
22	PRO	m.14810-14812	Qi site	False	False	0.0	41.9	26.9	9.7
23	THR	m.14813-14815	Qi site	False	False	0.0	41.1	24.8	8.0
24	PRO	m.14816-14818	other	False	False	0.0	42.4	26.6	7.1
25	SER	m.14819-14821	other	False	False	0.0	44.7	29.4	11.0
26	ASN	m.14822-14824	other	False	False	0.0	41.5	28.2	9.9
27	ILE	m.14825-14827	Qi site	False	False	0.0	39.1	23.7	5.7
28	SER	m.14828-14830	other	False	False	0.0	36.6	23.0	7.6
29	ALA	m.14831-14833	other	False	False	0.0	34.6	20.0	7.3
30	TRP	m.14834-14836	other	False	False	0.0	30.2	18.0	4.7
31	TRP	m.14837-14839	Qi site	False	False	0.0	34.3	17.8	2.5
32	ASN	m.14840-14842	Qi site	False	False	0.0	33.5	15.6	4.8
33	PHE	m.14843-14845	other	False	False	0.0	29.4	12.6	4.8
34	GLY	m.14846-14848	Qi site	False	False	0.0	30.3	11.9	3.2
35	SER	m.14849-14851	Qi site	False	False	0.0	31.2	12.1	3.5
36	LEU	m.14852-14854	other	False	False	0.0	29.9	10.1	6.2
37	LEU	m.14855-14857	heme b environment	False	False	0.0	26.1	7.5	3.5
38	GLY	m.14858-14860	Qi site	False	False	0.0	27.2	8.4	4.0
39	ALA	m.14861-14863	Qi site	False	False	0.0	28.3	8.8	6.6
40	CYS	m.14864-14866	heme b environment	False	False	0.0	25.7	6.1	7.7
41	LEU	m.14867-14869	Qi site	False	False	0.0	21.7	3.9	5.5
42	ILE	m.14870-14872	Qi site	False	False	0.0	25.7	7.1	8.3
43	LEU	m.14873-14875	other	False	False	0.0	25.5	6.6	10.7
44	GLN	m.14876-14878	heme b environment	False	False	0.0	22.0	3.3	9.4
45	ILE	m.14879-14881	heme b environment	False	False	0.0	21.6	3.7	9.8
46	THR	m.14882-14884	other	False	False	0.0	24.5	5.7	13.6
47	THR	m.14885-14887	other	False	False	0.0	24.4	6.3	15.5
48	GLY	m.14888-14890	heme b environment	False	False	0.0	21.3	3.8	15.4
49	LEU	m.14891-14893	heme b environment	False	False	0.0	21.0	3.6	16.5
50	PHE	m.14894-14896	other	False	False	0.0	24.2	6.4	19.1
51	LEU	m.14897-14899	heme b environment	False	False	0.0	22.0	3.5	18.5
52	ALA	m.14900-14902	heme b environment	False	False	0.0	19.5	3.9	19.9
53	MET	m.14903-14905	other	False	False	0.0	22.3	6.2	22.6
54	HIS	m.14906-14908	other	False	False	0.0	21.6	7.0	24.7
55	TYR	m.14909-14911	heme b environment	False	False	0.0	16.3	3.9	22.3
56	SER	m.14912-14914	other	False	False	0.0	16.2	7.0	25.8
57	PRO	m.14915-14917	other	False	False	0.0	12.1	7.6	24.0
58	ASP	m.14918-14920	other	False	False	0.0	11.4	10.1	27.1
59	ALA	m.14921-14923	other	False	False	0.0	8.7	12.2	29.0
60	SER	m.14924-14926	other	False	False	0.0	10.1	13.6	31.2
61	THR	m.14927-14929	other	False	False	0.0	12.5	9.9	29.1
62	ALA	m.14930-14932	other	False	False	0.0	13.9	7.4	26.1
63	PHE	m.14933-14935	other	False	False	0.0	13.9	8.8	27.9
64	SER	m.14936-14938	other	False	False	0.0	15.0	10.2	29.9
65	SER	m.14939-14941	other	False	False	0.0	17.6	7.1	26.4
66	ILE	m.14942-14944	heme b environment	False	False	0.0	19.1	3.2	22.9
67	ALA	m.14945-14947	other	False	False	0.0	19.8	8.3	28.1
68	HIS	m.14948-14950	other	False	False	0.0	21.5	10.0	29.1
69	ILE	m.14951-14953	other	False	False	0.0	23.2	5.1	23.9
70	THR	m.14954-14956	other	False	False	0.0	23.6	6.9	25.8
71	ARG	m.14957-14959	other	False	False	0.0	23.3	10.8	29.8
72	ASP	m.14960-14962	other	False	False	0.0	25.3	12.8	31.3
73	VAL	m.14963-14965	other	False	False	0.0	27.1	10.7	27.2
74	ASN	m.14966-14968	other	False	False	0.0	31.3	12.8	27.3
75	TYR	m.14969-14971	other	False	False	0.0	31.6	10.7	24.7
76	GLY	m.14972-14974	other	False	False	0.0	28.3	7.3	23.5
77	TRP	m.14975-14977	other	False	False	0.0	28.7	8.1	23.0
78	ILE	m.14978-14980	other	False	False	0.0	29.9	8.9	20.7
79	ILE	m.14981-14983	other	False	False	0.0	27.0	6.4	18.7
80	ARG	m.14984-14986	Qo site / bL leak path	True	True	0.0	20.4	2.8	18.7
81	TYR	m.14987-14989	Qo site / bL leak path	True	False	0.0	24.7	6.3	18.1
82	LEU	m.14990-14992	other	False	False	0.0	27.1	8.1	15.2
83	HIS	m.14993-14995	Qo site / bL leak path	False	True	0.0	20.7	1.8	13.5
84	ALA	m.14996-14998	Qo site / bL leak path	True	False	0.0	22.1	4.1	14.6
85	ASN	m.14999-15001	Qo site / bL leak path	True	False	0.0	23.5	6.9	14.0
86	GLY	m.15002-15004	heme b environment	False	False	0.0	24.5	6.3	10.5
87	ALA	m.15005-15007	heme b environment	False	False	0.0	21.3	3.7	10.4
88	SER	m.15008-15010	Qo site / bL leak path	True	False	0.0	20.5	6.1	12.0
89	MET	m.15011-15013	heme b environment	False	False	0.0	23.6	8.6	10.0
90	PHE	m.15014-15016	heme b environment	False	False	0.0	23.0	4.5	3.4
91	PHE	m.15017-15019	other	False	False	0.0	17.4	4.8	8.8
92	ILE	m.15020-15022	other	False	False	0.0	22.1	9.8	9.9
93	CYS	m.15023-15025	heme b environment	False	False	0.0	24.6	11.1	7.3
94	LEU	m.15026-15028	heme b environment	False	False	0.0	21.3	8.4	3.6
95	PHE	m.15029-15031	other	False	False	0.0	17.0	11.7	6.9
96	LEU	m.15032-15034	other	False	False	0.0	24.2	14.5	8.4
97	HIS	m.15035-15037	heme b environment	False	False	0.0	26.2	13.7	2.7
98	ILE	m.15038-15040	heme b environment	False	False	0.0	21.4	13.6	3.6
99	GLY	m.15041-15043	other	False	False	0.0	24.9	17.6	7.1
100	ARG	m.15044-15046	heme b environment	False	False	0.0	27.7	17.8	2.8
101	GLY	m.15047-15049	other	False	False	0.0	28.7	19.5	5.2
102	LEU	m.15050-15052	other	False	False	0.0	23.8	20.9	6.9
103	TYR	m.15053-15055	other	False	False	0.0	29.1	23.3	9.3
104	TYR	m.15056-15058	other	False	False	0.0	31.9	23.9	6.8
105	GLY	m.15059-15061	other	False	False	0.0	32.5	24.7	6.4
106	SER	m.15062-15064	heme b environment	False	False	0.0	31.7	21.5	3.2
107	PHE	m.15065-15067	heme b environment	False	False	0.0	29.2	22.5	4.5
108	LEU	m.15068-15070	other	False	False	0.0	32.5	24.6	6.2
109	TYR	m.15071-15073	heme b environment	False	False	0.0	31.5	21.5	3.3
110	SER	m.15074-15076	other	False	False	0.0	29.2	21.3	7.0
111	GLU	m.15077-15079	other	False	False	0.0	24.6	19.1	7.4
112	THR	m.15080-15082	heme b environment	False	False	0.0	27.6	16.9	3.8
113	TRP	m.15083-15085	heme b environment	False	False	0.0	25.4	17.0	3.5
114	ASN	m.15086-15088	other	False	False	0.0	23.5	16.2	6.5
115	ILE	m.15089-15091	heme b environment	False	False	0.0	22.8	13.3	5.9
116	GLY	m.15092-15094	heme b environment	False	False	0.0	23.5	12.3	3.1
117	ILE	m.15095-15097	heme b environment	False	False	0.0	21.0	12.9	4.3
118	ILE	m.15098-15100	heme b environment	False	False	0.0	18.4	10.8	6.5
119	LEU	m.15101-15103	heme b environment	False	False	0.0	19.8	8.0	3.3
120	LEU	m.15104-15106	heme b environment	False	False	0.0	18.7	9.1	3.7
121	LEU	m.15107-15109	heme b environment	False	False	0.0	16.1	9.6	6.5
122	ALA	m.15110-15112	heme b environment	False	False	0.0	15.6	6.7	7.8
123	THR	m.15113-15115	heme b environment	False	False	0.0	17.7	4.8	4.2
124	MET	m.15116-15118	heme b environment	False	False	0.0	13.5	6.9	8.6
125	ALA	m.15119-15121	heme b environment	False	False	0.0	12.9	7.3	10.9
126	THR	m.15122-15124	heme b environment	False	False	0.0	14.4	3.8	9.1
127	ALA	m.15125-15127	heme b environment	False	False	0.0	16.4	4.1	10.8
128	PHE	m.15128-15130	other	False	False	0.0	10.5	6.3	13.3
129	MET	m.15131-15133	other	False	False	0.0	9.7	6.2	13.9
130	GLY	m.15134-15136	heme b environment	False	False	0.0	14.8	3.3	15.1
131	TYR	m.15137-15139	Qo site / bL leak path	True	False	0.0	12.4	3.8	16.3
132	VAL	m.15140-15142	other	False	False	0.0	12.6	5.9	18.6
133	LEU	m.15143-15145	heme b environment	False	False	0.0	13.6	3.7	18.1
134	PRO	m.15146-15148	heme b environment	False	False	0.0	15.0	3.4	20.3
135	TRP	m.15149-15151	other	False	False	0.0	8.3	6.8	23.8
136	GLY	m.15152-15154	other	False	False	0.0	12.0	8.4	25.5
137	GLN	m.15155-15157	other	False	False	0.0	7.7	10.4	26.9
138	MET	m.15158-15160	other	False	False	0.0	8.2	8.8	23.8
139	SER	m.15161-15163	other	False	False	0.0	9.9	6.0	22.2
140	PHE	m.15164-15166	other	False	False	0.0	5.6	10.3	24.8
141	TRP	m.15167-15169	ISP interface	False	False	0.0	3.5	12.6	25.4
142	GLY	m.15170-15172	other	False	False	0.0	7.1	12.1	22.2
143	ALA	m.15173-15175	other	False	False	0.0	7.4	11.8	22.4
144	THR	m.15176-15178	ISP interface	False	False	0.0	3.1	14.6	24.7
145	VAL	m.15179-15181	ISP interface	False	False	0.0	3.4	16.3	23.2
146	ILE	m.15182-15184	other	False	False	0.0	5.7	12.9	18.6
147	THR	m.15185-15187	other	False	False	0.0	6.2	15.5	22.3
148	ASN	m.15188-15190	ISP interface	False	False	0.0	3.1	18.7	24.5
149	LEU	m.15191-15193	ISP interface	False	False	0.0	3.5	17.6	19.3
150	LEU	m.15194-15196	other	False	False	0.0	5.8	18.4	20.9
151	SER	m.15197-15199	other	False	False	0.0	5.5	22.9	25.4
152	ALA	m.15200-15202	other	False	False	0.0	6.5	24.7	24.6
153	ILE	m.15203-15205	other	False	False	0.0	9.1	24.3	22.9
154	PRO	m.15206-15208	other	False	False	0.0	10.1	28.9	26.6
155	TYR	m.15209-15211	other	False	False	0.0	11.9	30.8	29.8
156	ILE	m.15212-15214	other	False	False	0.0	10.0	26.7	27.3
157	GLY	m.15215-15217	other	False	False	0.0	9.5	25.2	27.8
158	THR	m.15218-15220	other	False	False	0.0	9.1	25.9	29.9
159	ASP	m.15221-15223	other	False	False	0.0	7.3	25.4	29.5
160	LEU	m.15224-15226	other	False	False	0.0	7.9	22.2	23.9
161	VAL	m.15227-15229	other	False	False	0.0	7.4	21.1	26.3
162	GLN	m.15230-15232	ISP interface	False	False	0.0	3.9	22.3	28.9
163	TRP	m.15233-15235	ISP interface	False	False	0.0	2.8	20.5	23.6
164	ILE	m.15236-15238	other	False	False	0.0	5.2	17.1	22.5
165	TRP	m.15239-15241	other	False	False	0.0	5.3	17.8	26.0
166	GLY	m.15242-15244	ISP interface	False	False	0.0	3.2	19.7	27.8
167	GLY	m.15245-15247	ISP interface	False	False	0.0	3.9	21.2	30.4
168	TYR	m.15248-15250	ISP interface	False	False	0.0	3.3	23.0	32.5
169	SER	m.15251-15253	ISP interface	False	False	0.0	3.6	19.1	29.9
170	VAL	m.15254-15256	other	False	False	0.0	5.7	14.6	26.0
171	ASP	m.15257-15259	other	False	False	0.0	6.1	14.2	27.3
172	SER	m.15260-15262	other	False	False	0.0	6.9	13.4	27.0
173	PRO	m.15263-15265	other	False	False	0.0	4.8	14.2	25.6
174	THR	m.15266-15268	other	False	False	0.0	8.2	12.3	22.9
175	LEU	m.15269-15271	other	False	False	0.0	10.3	8.3	22.1
176	THR	m.15272-15274	other	False	False	0.0	8.9	10.2	22.1
177	ARG	m.15275-15277	ISP interface	False	False	0.0	3.0	11.0	19.9
178	PHE	m.15278-15280	other	False	False	0.0	7.9	8.1	17.5
179	PHE	m.15281-15283	heme b environment	False	False	0.0	10.4	3.7	17.8
180	THR	m.15284-15286	other	False	False	0.0	7.7	8.0	17.0
181	PHE	m.15287-15289	ISP interface	False	False	0.0	4.1	7.9	14.0
182	HIS	m.15290-15292	Qo site / bL leak path	False	True	0.0	11.1	2.5	12.7
183	PHE	m.15293-15295	heme b environment	False	False	0.0	13.1	3.4	13.8
184	ILE	m.15296-15298	other	False	False	0.0	10.1	6.5	12.3
185	LEU	m.15299-15301	other	False	False	0.0	12.2	6.5	9.2
186	PRO	m.15302-15304	heme b environment	False	False	0.0	15.6	3.6	7.8
187	PHE	m.15305-15307	other	False	False	0.0	16.6	4.6	9.9
188	ILE	m.15308-15310	other	False	False	0.0	12.5	8.8	8.5
189	ILE	m.15311-15313	Qi site	False	False	0.0	17.6	4.5	3.9
190	ALA	m.15314-15316	Qi site	False	False	0.0	20.2	7.8	6.8
191	ALA	m.15317-15319	other	False	False	0.0	20.0	10.7	8.7
192	LEU	m.15320-15322	heme b environment	False	False	0.0	18.2	11.2	7.2
193	ALA	m.15323-15325	Qi site	False	False	0.0	22.8	10.2	4.0
194	THR	m.15326-15328	Qi site	False	False	0.0	24.1	12.9	7.0
195	LEU	m.15329-15331	other	False	False	0.0	21.7	15.1	8.6
196	HIS	m.15332-15334	Qi site	False	False	0.0	25.9	14.0	2.1
197	LEU	m.15335-15337	Qi site	False	False	0.0	28.4	14.5	3.7
198	LEU	m.15338-15340	Qi site	False	False	0.0	26.9	18.3	8.6
199	PHE	m.15341-15343	other	False	False	0.0	25.4	19.6	8.0
200	LEU	m.15344-15346	Qi site	False	False	0.0	31.7	19.0	3.6
201	HIS	m.15347-15349	Qi site	False	False	0.0	33.6	21.8	8.3
202	GLU	m.15350-15352	Qi site	False	False	0.0	32.4	24.4	10.1
203	THR	m.15353-15355	other	False	False	0.0	35.9	25.8	7.6
204	GLY	m.15356-15358	Qi site	False	False	0.0	37.8	24.4	4.6
205	SER	m.15359-15361	Qi site	False	False	0.0	38.0	22.6	3.1
206	ASN	m.15362-15364	heme b environment	False	False	0.0	37.2	24.3	3.0
207	ASN	m.15365-15367	other	False	False	0.0	38.4	26.6	5.3
208	PRO	m.15368-15370	other	False	False	0.0	38.3	27.1	7.6
209	LEU	m.15371-15373	other	False	False	0.0	40.3	30.1	10.0
210	GLY	m.15374-15376	other	False	False	0.0	39.7	30.3	9.6
211	ILE	m.15377-15379	other	False	False	0.0	42.1	31.7	10.1
212	THR	m.15380-15382	other	False	False	0.0	44.4	32.8	11.1
213	SER	m.15383-15385	other	False	False	0.0	44.4	30.1	9.3
214	HIS	m.15386-15388	other	False	False	0.0	44.2	32.0	11.7
215	SER	m.15389-15391	other	False	False	0.0	50.1	35.7	15.1
216	ASP	m.15392-15394	other	False	False	0.0	48.0	32.2	13.0
217	LYS	m.15395-15397	other	False	False	0.0	44.2	29.5	10.1
218	ILE	m.15398-15400	other	False	False	0.0	45.0	28.7	12.6
219	THR	m.15401-15403	other	False	False	0.0	44.8	28.1	13.4
220	PHE	m.15404-15406	Qi site	False	False	0.0	38.5	20.8	7.3
221	HIS	m.15407-15409	other	False	False	0.0	43.5	26.4	13.4
222	PRO	m.15410-15412	other	False	False	0.0	45.8	28.2	15.6
223	TYR	m.15413-15415	other	False	False	0.0	44.8	26.0	12.7
224	TYR	m.15416-15418	Qi site	False	False	0.0	40.9	22.1	9.1
225	THR	m.15419-15421	other	False	False	0.0	41.0	22.0	11.3
226	ILE	m.15422-15424	other	False	False	0.0	42.7	23.5	13.0
227	LYS	m.15425-15427	other	False	False	0.0	39.7	21.6	10.0
228	ASP	m.15428-15430	Qi site	False	False	0.0	37.4	18.7	6.5
229	ALA	m.15431-15433	other	False	False	0.0	39.6	20.1	11.4
230	LEU	m.15434-15436	other	False	False	0.0	38.3	20.7	13.0
231	GLY	m.15437-15439	other	False	False	0.0	35.1	17.4	11.0
232	LEU	m.15440-15442	other	False	False	0.0	34.4	14.6	11.0
233	LEU	m.15443-15445	other	False	False	0.0	36.7	18.9	14.3
234	LEU	m.15446-15448	other	False	False	0.0	33.7	18.2	14.7
235	PHE	m.15449-15451	other	False	False	0.0	29.1	10.9	11.6
236	LEU	m.15452-15454	other	False	False	0.0	33.7	14.7	15.4
237	LEU	m.15455-15457	other	False	False	0.0	32.9	18.3	18.1
238	SER	m.15458-15460	other	False	False	0.0	29.5	15.5	17.1
239	LEU	m.15461-15463	other	False	False	0.0	28.3	11.3	15.5
240	MET	m.15464-15466	other	False	False	0.0	31.6	15.3	19.4
241	THR	m.15467-15469	other	False	False	0.0	29.5	15.7	21.7
242	LEU	m.15470-15472	other	False	False	0.0	24.8	11.8	17.9
243	THR	m.15473-15475	other	False	False	0.0	28.3	10.8	19.2
244	LEU	m.15476-15478	other	False	False	0.0	30.0	13.9	23.5
245	PHE	m.15479-15481	other	False	False	0.0	28.2	15.5	25.6
246	SER	m.15482-15484	other	False	False	0.0	24.5	12.1	23.1
247	PRO	m.15485-15487	Qo site / bL leak path	True	False	0.0	22.9	8.6	21.9
248	ASP	m.15488-15490	Qo site / bL leak path	True	False	0.0	19.6	7.9	23.9
249	LEU	m.15491-15493	other	False	False	0.0	19.0	11.3	22.6
250	LEU	m.15494-15496	Qo site / bL leak path	True	False	0.0	17.8	7.7	17.5
251	GLY	m.15497-15499	Qo site / bL leak path	True	False	0.0	15.7	7.5	21.6
252	ASP	m.15500-15502	Qo site / bL leak path	True	False	0.0	10.4	7.9	23.4
253	PRO	m.15503-15505	other	False	False	0.0	14.5	10.3	26.9
254	ASP	m.15506-15508	other	False	False	0.0	9.6	10.2	27.9
255	ASN	m.15509-15511	Qo site / bL leak path	True	False	0.0	13.8	4.4	22.6
256	TYR	m.15512-15514	Qo site / bL leak path	True	False	0.0	16.2	6.6	25.1
257	THR	m.15515-15517	other	False	False	0.0	13.2	11.2	29.5
258	LEU	m.15518-15520	other	False	False	0.0	10.0	12.7	31.0
259	ALA	m.15521-15523	other	False	False	0.0	7.4	12.9	29.1
260	ASN	m.15524-15526	other	False	False	0.0	6.3	15.5	31.9
261	PRO	m.15527-15529	ISP interface	False	False	0.0	3.5	18.0	33.0
262	LEU	m.15530-15532	ISP interface	False	False	0.0	3.8	20.2	35.3
263	ASN	m.15533-15535	ISP interface	False	False	0.0	4.2	17.8	33.3
264	THR	m.15536-15538	ISP interface	False	False	0.0	2.9	17.7	30.5
265	PRO	m.15539-15541	ISP interface	False	False	0.0	3.9	14.5	29.6
266	PRO	m.15542-15544	ISP interface	False	False	0.0	3.6	18.2	31.2
267	HIS	m.15545-15547	other	False	False	0.0	4.8	14.7	27.0
268	ILE	m.15548-15550	ISP interface	False	False	0.0	3.5	13.0	25.4
269	LYS	m.15551-15553	other	False	False	0.0	6.4	11.0	22.1
270	PRO	m.15554-15556	other	False	False	0.0	7.1	10.2	18.8
271	GLU	m.15557-15559	Qo site / bL leak path	True	False	0.0	11.3	5.6	16.6
272	TRP	m.15560-15562	other	False	False	0.0	13.7	8.8	13.2
273	TYR	m.15563-15565	heme b environment	False	False	0.0	13.4	3.8	12.1
274	PHE	m.15566-15568	other	False	False	0.0	9.0	7.6	12.4
275	LEU	m.15569-15571	other	False	False	0.0	9.1	12.9	15.9
276	PHE	m.15572-15574	other	False	False	0.0	9.6	14.0	11.0
277	ALA	m.15575-15577	other	False	False	0.0	6.7	15.6	14.7
278	TYR	m.15578-15580	ISP interface	False	False	0.0	2.6	15.9	17.5
279	THR	m.15581-15583	other	False	False	0.0	7.0	18.5	18.6
280	ILE	m.15584-15586	other	False	False	0.0	7.2	20.4	15.3
281	LEU	m.15587-15589	ISP interface	False	False	0.0	3.4	18.5	19.4
282	ARG	m.15590-15592	ISP interface	False	False	0.0	3.7	20.4	22.4
283	SER	m.15593-15595	other	False	False	0.0	6.5	24.1	21.7
284	VAL	m.15596-15598	ISP interface	False	False	0.0	4.5	26.0	22.1
285	PRO	m.15599-15601	ISP interface	False	False	0.0	3.0	28.2	26.6
286	ASN	m.15602-15604	other	False	False	0.0	4.7	27.0	25.4
287	LYS	m.15605-15607	ISP interface	False	False	0.0	2.4	24.9	23.9
288	LEU	m.15608-15610	other	False	False	0.0	6.4	26.1	22.6
289	GLY	m.15611-15613	other	False	False	0.0	7.9	25.8	21.3
290	GLY	m.15614-15616	other	False	False	0.0	6.5	22.4	19.4
291	VAL	m.15617-15619	other	False	False	0.0	5.9	21.4	17.9
292	LEU	m.15620-15622	other	False	False	0.0	9.5	23.2	17.0
293	ALA	m.15623-15625	other	False	False	0.0	10.4	21.7	15.5
294	LEU	m.15626-15628	other	False	False	0.0	8.3	16.6	13.2
295	LEU	m.15629-15631	other	False	False	0.0	11.9	18.7	12.2
296	LEU	m.15632-15634	other	False	False	0.0	14.4	21.2	11.7
297	SER	m.15635-15637	other	False	False	0.0	13.1	18.7	9.8
298	ILE	m.15638-15640	other	False	False	0.0	13.8	14.5	7.4
299	LEU	m.15641-15643	other	False	False	0.0	16.8	18.0	9.2
300	ILE	m.15644-15646	other	False	False	0.0	19.0	20.8	8.7
301	LEU	m.15647-15649	heme b environment	False	False	0.0	20.7	16.7	3.9
302	ALA	m.15650-15652	other	False	False	0.0	23.0	21.0	7.6
303	MET	m.15653-15655	other	False	False	0.0	23.6	23.8	10.2
304	ILE	m.15656-15658	other	False	False	0.0	23.5	22.6	8.4
305	PRO	m.15659-15661	other	False	False	0.0	27.3	23.9	8.6
306	ILE	m.15662-15664	other	False	False	0.0	29.0	27.7	12.6
307	LEU	m.15665-15667	other	False	False	0.0	25.6	28.4	14.1
308	HIS	m.15668-15670	other	False	False	0.0	30.8	29.4	12.4
309	MET	m.15671-15673	other	False	False	0.0	32.5	32.7	16.0
310	SER	m.15674-15676	other	False	False	0.0	35.8	33.9	15.6
311	LYS	m.15677-15679	other	False	False	0.0	39.0	35.5	15.6
312	GLN	m.15680-15682	other	False	False	0.0	36.8	32.0	13.1
313	GLN	m.15683-15685	other	False	False	0.0	34.9	26.9	6.1
314	SER	m.15686-15688	other	False	False	0.0	35.9	29.2	10.6
315	MET	m.15689-15691	other	False	False	0.0	30.7	27.6	12.3
316	MET	m.15692-15694	other	False	False	0.0	36.4	30.8	12.9
317	PHE	m.15695-15697	other	False	False	0.0	38.6	33.5	15.2
318	ARG	m.15698-15700	other	False	False	0.0	33.4	30.4	13.9
319	PRO	m.15701-15703	other	False	False	0.0	34.3	34.0	20.1
320	LEU	m.15704-15706	other	False	False	0.0	31.9	33.1	20.6
321	SER	m.15707-15709	other	False	False	0.0	30.3	29.8	17.2
322	GLN	m.15710-15712	other	False	False	0.0	30.0	29.4	17.2
323	SER	m.15713-15715	other	False	False	0.0	28.4	30.2	19.6
324	LEU	m.15716-15718	other	False	False	0.0	25.9	27.9	16.8
325	TYR	m.15719-15721	other	False	False	0.0	25.2	21.6	11.2
326	TRP	m.15722-15724	other	False	False	0.0	25.0	24.3	15.8
327	LEU	m.15725-15727	other	False	False	0.0	22.5	26.4	17.7
328	LEU	m.15728-15730	other	False	False	0.0	20.5	23.1	12.0
329	ALA	m.15731-15733	other	False	False	0.0	20.8	22.1	14.9
330	ALA	m.15734-15736	other	False	False	0.0	19.9	24.1	17.2
331	ASP	m.15737-15739	other	False	False	0.0	16.8	22.7	17.1
332	LEU	m.15740-15742	other	False	False	0.0	16.1	19.0	11.4
333	LEU	m.15743-15745	other	False	False	0.0	16.4	19.3	16.8
334	ILE	m.15746-15748	other	False	False	0.0	14.1	21.7	19.4
335	LEU	m.15749-15751	other	False	False	0.0	11.8	18.9	16.0
336	THR	m.15752-15754	other	False	False	0.0	12.1	15.6	16.0
337	TRP	m.15755-15757	other	False	False	0.0	11.9	18.9	20.4
338	ILE	m.15758-15760	other	False	False	0.0	8.7	20.0	22.5
339	GLY	m.15761-15763	other	False	False	0.0	7.6	17.0	21.4
340	GLY	m.15764-15766	other	False	False	0.0	9.3	17.0	22.3
341	GLN	m.15767-15769	other	False	False	0.0	7.2	19.2	25.0
342	PRO	m.15770-15772	other	False	False	0.0	5.8	21.2	28.1
343	VAL	m.15773-15775	ISP interface	False	False	0.0	3.6	22.8	28.2
344	SER	m.15776-15778	other	False	False	0.0	5.8	26.2	31.0
345	TYR	m.15779-15781	other	False	False	0.0	8.6	29.6	31.8
346	PRO	m.15782-15784	other	False	False	0.0	10.9	28.9	29.2
347	PHE	m.15785-15787	other	False	False	0.0	9.5	25.1	26.4
348	THR	m.15788-15790	other	False	False	0.0	6.3	27.1	26.6
349	ILE	m.15791-15793	other	False	False	0.0	10.5	29.1	26.7
350	ILE	m.15794-15796	other	False	False	0.0	12.6	27.0	23.9
351	GLY	m.15797-15799	other	False	False	0.0	11.2	25.3	22.0
352	GLN	m.15800-15802	other	False	False	0.0	8.5	27.0	22.9
353	VAL	m.15803-15805	other	False	False	0.0	13.8	28.6	22.2
354	ALA	m.15806-15808	other	False	False	0.0	15.0	25.3	18.9
355	SER	m.15809-15811	other	False	False	0.0	11.2	24.1	18.3
356	VAL	m.15812-15814	other	False	False	0.0	15.1	27.8	19.8
357	LEU	m.15815-15817	other	False	False	0.0	17.8	27.8	18.1
358	TYR	m.15818-15820	other	False	False	0.0	16.0	19.8	10.3
359	PHE	m.15821-15823	other	False	False	0.0	14.0	23.6	14.9
360	THR	m.15824-15826	other	False	False	0.0	20.1	28.8	18.2
361	THR	m.15827-15829	other	False	False	0.0	21.4	27.0	15.9
362	ILE	m.15830-15832	other	False	False	0.0	19.1	23.9	12.4
363	LEU	m.15833-15835	other	False	False	0.0	21.1	28.4	15.7
364	ILE	m.15836-15838	other	False	False	0.0	24.3	31.3	18.4
365	LEU	m.15839-15841	other	False	False	0.0	25.7	32.5	19.4
366	MET	m.15842-15844	other	False	False	0.0	26.4	27.7	14.5
367	PRO	m.15845-15847	other	False	False	0.0	28.2	31.8	17.6
368	THR	m.15848-15850	other	False	False	0.0	30.5	35.3	21.0
369	ILE	m.15851-15853	other	False	False	0.0	31.7	34.8	20.9
370	SER	m.15854-15856	other	False	False	0.0	32.7	33.0	17.3
371	LEU	m.15857-15859	other	False	False	0.0	35.4	37.3	21.4
372	ILE	m.15860-15862	other	False	False	0.0	35.7	39.6	23.9
373	GLU	m.15863-15865	other	False	False	0.0	35.4	35.1	19.3
374	ASN	m.15866-15868	other	False	False	0.0	38.7	37.6	20.0
375	LYS	m.15869-15871	other	False	False	0.0	41.4	42.3	25.0
376	MET	m.15872-15874	other	False	False	0.0	41.1	42.6	25.8
377	LEU	m.15875-15877	other	False	False	0.0	43.5	40.6	21.7
378	LYS	m.15878-15880	other	False	False	0.0	46.1	45.3	26.5
379	TRP	m.15881-15883	other	False	False	0.0	42.6	39.2	19.5
